# A Functional Placenta-On-Chip Model For Maternal–Fetal Transport

**DOI:** 10.64898/2026.02.22.706965

**Authors:** Anshul Bhide, Sourav Mukherjee, Kinjalka Ghosh, Abhijit Majumder, Deepak Modi

## Abstract

The human placenta functions as a highly specialised barrier that integrates trophoblast differentiation, endocrine activity, and regulated transport of molecules to sustain fetal development. Experimental interrogation of placental barrier function remains challenging due to limited access to human placental tissue and the complexity of existing in vitro models. Here, we report a static, two-chamber placenta-on-chip platform designed to recapitulate key structural and functional attributes of the human placental barrier within an experimentally accessible format. The device design prioritises open maternal compartmentalisation and diffusion-dominated transport, reflecting the haemochorial nature of human placentation. It also remains compatible with standard multi-well plate formats for parallel experimentation. In this two-chambered device, separated by an extracellular matrix-loaded/coated microporous membrane, the trophoblast supports trophoblast syncytialisation, sustained β-human chorionic gonadotropin secretion, and selective barrier function. The engineered barrier restricts macromolecular transport while permitting controlled diffusion of small solutes. Glucose transport across the device is strongly dependent on cellular configuration, with inclusion of the endothelial layer significantly modulating nutrient flux and yielding fetal-to-maternal glucose ratios comparable to those reported in vivo. The platform further supports directional transfer of urea from the fetal to the maternal compartment, demonstrating bidirectional metabolite exchange relevant to placental waste clearance. Under hyperglycemic conditions, glucose transport across the barrier increases without evidence of barrier breakdown, indicating sensitivity to metabolic perturbation. This scalable design of a placenta-on-chip platform provides a robust framework for studying placental transport, metabolic regulation, and barrier integrity. It offers broad application in placental biology, pregnancy-associated pathologies, and screening for pregnancy-safe drugs.
