## Supplementary Table 3 for "A Functional Placenta-On-Chip Model For Maternal–Fetal Transport"

### Sheet: Sheet1
Supplementary Table 3: Multiple-comparison analysis (Tukey’s test) of transport kinetic parameters
Description: Comparative analysis of transport kinetics across placenta-on-a-chip models. Area Under the curve (AUC), Maximum Concentration (Cmax), Time to Peak (TTP), Peak Rate (Rmax), Mean Amplitude of Glycaemic Excursions (MAGE), and Time in Range (TIR)] among acellular, BeWo monoculture, BeWo+HTR8 co-culture, and BeWo+HUVEC co-culture conditions. Mean differences, confidence intervals, adjust…
Tukey's multiple comparisons test	Mean Diff.	95.00% CI of diff.	Significant	Adjusted P Value					s
AUC
Acellular vs. BeWo	0.06927	-0.06054 to 0.1991	ns	0.4927
Acellular vs. BeWo+HTR8	0.3843	0.2545 to 0.5141	****	<0.0001
Acellular vs. BeWo+HUVEC	0.2521	0.1222 to 0.3819	****	<0.0001
BeWo vs. BeWo+HTR8	0.315	0.1852 to 0.4448	****	<0.0001
BeWo vs. BeWo+HUVEC	0.1828	0.05298 to 0.3126	**	0.0026
BeWo+HTR8 vs. BeWo+HUVEC	-0.1322	-0.2620 to -0.002411	*	0.0444
Cmax
Acellular vs. BeWo	0.1902	0.06037 to 0.3200	**	0.0017
Acellular vs. BeWo+HTR8	0.2119	0.08212 to 0.3417	***	0.0004
Acellular vs. BeWo+HUVEC	0.3548	0.2250 to 0.4846	****	<0.0001
BeWo vs. BeWo+HTR8	0.02175	-0.1081 to 0.1516	ns	0.97
BeWo vs. BeWo+HUVEC	0.1646	0.03481 to 0.2944	**	0.0078
BeWo+HTR8 vs. BeWo+HUVEC	0.1429	0.01306 to 0.2727	*	0.0258
TTP
Acellular vs. BeWo	0.7992	0.6694 to 0.9290	****	<0.0001
Acellular vs. BeWo+HTR8	0.8742	0.7444 to 1.004	****	<0.0001
Acellular vs. BeWo+HUVEC	0.57	0.4402 to 0.6998	****	<0.0001
BeWo vs. BeWo+HTR8	0.075	-0.05481 to 0.2048	ns	0.423
BeWo vs. BeWo+HUVEC	-0.2292	-0.3590 to -0.09936	***	0.0001
BeWo+HTR8 vs. BeWo+HUVEC	-0.3042	-0.4340 to -0.1744	****	<0.0001
Rmax
Acellular vs. BeWo	0.08881	-0.04100 to 0.2186	ns	0.276
Acellular vs. BeWo+HTR8	0.3867	0.2569 to 0.5165	****	<0.0001
Acellular vs. BeWo+HUVEC	0.2647	0.1349 to 0.3945	****	<0.0001
BeWo vs. BeWo+HTR8	0.2979	0.1681 to 0.4277	****	<0.0001
BeWo vs. BeWo+HUVEC	0.1759	0.04610 to 0.3057	**	0.004
BeWo+HTR8 vs. BeWo+HUVEC	-0.122	-0.2518 to 0.007839	ns	0.0725
MAGE
Acellular vs. BeWo	0.1333	0.003465 to 0.2631	*	0.0422
Acellular vs. BeWo+HTR8	0.4112	0.2813 to 0.5410	****	<0.0001
Acellular vs. BeWo+HUVEC	0.3799	0.2501 to 0.5097	****	<0.0001
BeWo vs. BeWo+HTR8	0.2779	0.1481 to 0.4077	****	<0.0001
BeWo vs. BeWo+HUVEC	0.2466	0.1168 to 0.3764	****	<0.0001
BeWo+HTR8 vs. BeWo+HUVEC	-0.03128	-0.1611 to 0.09853	ns	0.9179
TIR
Acellular vs. BeWo	0.6108	0.4810 to 0.7406	****	<0.0001
Acellular vs. BeWo+HTR8	-6.478	-6.608 to -6.348	****	<0.0001
Acellular vs. BeWo+HUVEC	-6.572	-6.717 to -6.427	****	<0.0001
BeWo vs. BeWo+HTR8	-7.089	-7.218 to -6.959	****	<0.0001
BeWo vs. BeWo+HUVEC	-7.183	-7.328 to -7.038	****	<0.0001
BeWo+HTR8 vs. BeWo+HUVEC	-0.09431	-0.2394 to 0.05082	ns	0.3196
