## Supplementary Table 4 for "A Functional Placenta-On-Chip Model For Maternal–Fetal Transport"

### Sheet: Sheet1
Supplementary Table 4: Multiple-comparison analysis evaluating the effects of glycaemic state on transport kinetics parameters
Description: Comparative analysis of transport kinetics Area Under the curve (AUC), Maximum Concentration (Cmax), Time to Peak (TTP), Peak Rate (Rmax), Mean Amplitude of Glycaemic Excursions (MAGE), and Time in Range (TIR)]. Pairwise comparisons were performed between acellular and co-culture models under normoglycemic and hyperglycemic conditions for AUC, Cmax, TTP, Rmax, MAGE, and TIR, with mea…
Tukey's multiple comparisons test	Mean Diff.	95.00% CI of diff.	Significant	Adjusted P Value
AUC
Acellular Normoglycemia vs. Co-culture Normoglycemia	0.2921	0.1090 to 0.4751	***	0.0005
Acellular Normoglycemia vs. Acellular Hyperglycemia	-0.2068	-0.3705 to -0.04307	**	0.0078
Acellular Normoglycemia vs. Co-culture Hyperglycemia	-0.2729	-0.4559 to -0.08984	**	0.0012
Co-culture Normoglycemia vs. Acellular Hyperglycemia	-0.4988	-0.6625 to -0.3351	****	<0.0001
Co-culture Normoglycemia vs. Co-culture Hyperglycemia	-0.5649	-0.7480 to -0.3819	****	<0.0001
Acellular Hyperglycemia vs. Co-culture Hyperglycemia	-0.0661	-0.2298 to 0.09761	ns	0.7105
Cmax
Acellular Normoglycemia vs. Co-culture Normoglycemia	0.3548	0.1718 to 0.5378	****	<0.0001
Acellular Normoglycemia vs. Acellular Hyperglycemia	-0.1792	-0.3429 to -0.01545	*	0.0266
Acellular Normoglycemia vs. Co-culture Hyperglycemia	-0.1649	-0.3480 to 0.01810	ns	0.0917
Co-culture Normoglycemia vs. Acellular Hyperglycemia	-0.534	-0.6977 to -0.3702	****	<0.0001
Co-culture Normoglycemia vs. Co-culture Hyperglycemia	-0.5197	-0.7028 to -0.3367	****	<0.0001
Acellular Hyperglycemia vs. Co-culture Hyperglycemia	0.01423	-0.1495 to 0.1779	ns	0.9957
TTP
Acellular Normoglycemia vs. Co-culture Normoglycemia	0.5767	0.3936 to 0.7597	****	<0.0001
Acellular Normoglycemia vs. Acellular Hyperglycemia	-0.0006667	-0.1644 to 0.1630	ns	>0.9999
Acellular Normoglycemia vs. Co-culture Hyperglycemia	0.3267	0.1436 to 0.5097	****	<0.0001
Co-culture Normoglycemia vs. Acellular Hyperglycemia	-0.5773	-0.7410 to -0.4136	****	<0.0001
Co-culture Normoglycemia vs. Co-culture Hyperglycemia	-0.25	-0.4330 to -0.06697	**	0.0034
Acellular Hyperglycemia vs. Co-culture Hyperglycemia	0.3273	0.1636 to 0.4910	****	<0.0001
Rmax
Acellular Normoglycemia vs. Co-culture Normoglycemia	0.298	0.1150 to 0.4811	***	0.0004
Acellular Normoglycemia vs. Acellular Hyperglycemia	-0.2295	-0.3932 to -0.06576	**	0.0026
Acellular Normoglycemia vs. Co-culture Hyperglycemia	-0.309	-0.4920 to -0.1259	***	0.0002
Co-culture Normoglycemia vs. Acellular Hyperglycemia	-0.5275	-0.6912 to -0.3638	****	<0.0001
Co-culture Normoglycemia vs. Co-culture Hyperglycemia	-0.607	-0.7901 to -0.4240	****	<0.0001
Acellular Hyperglycemia vs. Co-culture Hyperglycemia	-0.0795	-0.2432 to 0.08421	ns	0.5767
MAGE
Acellular Normoglycemia vs. Co-culture Normoglycemia	0.3799	0.1968 to 0.5629	****	<0.0001
Acellular Normoglycemia vs. Acellular Hyperglycemia	-0.2277	-0.3915 to -0.06403	**	0.0028
Acellular Normoglycemia vs. Co-culture Hyperglycemia	-0.2466	-0.4296 to -0.06357	**	0.004
Co-culture Normoglycemia vs. Acellular Hyperglycemia	-0.6076	-0.7713 to -0.4439	****	<0.0001
Co-culture Normoglycemia vs. Co-culture Hyperglycemia	-0.6265	-0.8095 to -0.4434	****	<0.0001
Acellular Hyperglycemia vs. Co-culture Hyperglycemia	-0.01886	-0.1826 to 0.1449	ns	0.9901
TIR
Acellular Normoglycemia vs. Co-culture Normoglycemia	-6.572	-6.777 to -6.368	****	<0.0001
Acellular Normoglycemia vs. Acellular Hyperglycemia	0.5481	0.3844 to 0.7118	****	<0.0001
Acellular Normoglycemia vs. Co-culture Hyperglycemia	0.75	0.5670 to 0.9330	****	<0.0001
Co-culture Normoglycemia vs. Acellular Hyperglycemia	7.12	6.933 to 7.308	****	<0.0001
Co-culture Normoglycemia vs. Co-culture Hyperglycemia	7.322	7.118 to 7.527	****	<0.0001
Acellular Hyperglycemia vs. Co-culture Hyperglycemia	0.2019	0.03819 to 0.3656	**	0.0097
