## Supplementary material for "A Functional Placenta-On-Chip Model For Maternal–Fetal Transport": Table 1

### Sheet: Sheet2
Table 1: Comparative overview of placenta-on-a-chip model system
Description: Comparative overview of placenta-on-a-chip models summarizing flow conditions, architecture, materials, membranes, channel dimensions, functional features, for benchmarking design performance. H-height; W-width; L- length. PDMS-Polydimethylsiloxane; ECM- Extracellular matrix; PET-Polyethylene terephthalate; PC membrane- Polycarbonate membrane
S. No.	Device Type (Static/Flow)	Maternal Flow Rate	Fetal Flow Rate	Device Design	Device Material	Membrane Used	Channel Dimensions Maternal	Channel Dimensions fetal	Salient Design Feature	Refrence
1	Flow	30 µL/h	30 µL/h	Dual Chamber	PDMS	Vitrified collagen type I membrane	W-500µm; H-200µm	W-500µm; H-200µm	Barrier	13
2	Flow	100 µL/h	100 µL/h	Dual Chamber	PDMS	PC membrane	W-1 mm; L- 1.5 cm; H-135 μm	W-1 mm; L-1.5 cm; H-135 μm	Barrier	14
3	Flow	50 µL/h	50 µL/h	Dual Chamber	PDMS	PET	H-100 μm; W-400 μm	H-100 μm; W-400 μm	Barrier	15
4	Flow	50 µL/h	50 µL/h	Dual Chamber	PDMS	PET	H-100 μm; W-400 μm	H-100 μm; W-400 μm	Barrier	16
5	Flow	40 µL/h	40 µL/h	Three layer chamber	PDMS	PC membrane	W-1.5 mm; L-1.5 cm; H-400 μm	W-1.5 mm; L-1.5 cm; H-400 μm	Barrier	18
6	Flow	50 µL/h	50 µL/h	Dual Chamber	PDMS	PC membrane	H-200 µm; W-1 mm; L- 1cm	H-200 µm; W-1 mm; L- 1cm	Barrier	19
7	Flow	Rocking; + 7° and − 7° inclination every 8 min	Rocking; + 7° and − 7° inclination every 8 min	Three layer chamber	Polystyrene/ glass-bottom	No solid membrane; collagen I ECM gel	W-300 µm; H-220 µm	W-300 µm; H-220 µm	Barrier	20
8	Flow	0.05 dynes/cm2	0.05 dynes/cm2	Three layer chamber	PDMS	No solid membrane; collagen type I ECM gel	W-400 µm; H-200 µm; L- 20,000 µm	W-350 µm; H-200 µm; L-15,000 µm	Migration	21
9	Flow	Rocking; + 7° and − 7° inclination every 8 min	Rocking; + 7° and − 7° inclination every 8 min	Three layer chamber	Polystyrene/ glass-bottom	Collagen-1 ECM gel	W-350 μm; H-220 μm	W-350 μm; H-220 μm	Barrier	22
10	Flow	Rocker-driven (10 rpm, ±8°)	Rocker-driven (10 rpm, ±8°)	Two chamber Transwell	Polystyrene insert	PC membrane	Not mentioned	Not mentioned	Barrier	23
11	Flow	Rocking; 2rpm	Rocking; 2rpm	Two chamber Transwell	Polystyrene insert	PC membrane	Not mentioned	Not mentioned	Migration	24
12	Flow	3.5 µL/min	3.5 µL/min	Three layer chamber	PDMS	PET	Not mentioned	500 um	Barrier	25
13	Static	N/A	N/A	Three layer chamber	Polystyrene	PC membrane	Not mentioned	Not mentioned	Barrier	26
14	Flow	500 µL/min	500 µL/min	Three layer chamber	PDMS	Collagen-1 ECM gel	H-250 µm; W-3000 µm/2000 µm/600 µm; L-250–600 µm	H-250 µm; W-3000 µm/2000 µm/600 µm; L-250–600 µm	Barrier	27
15	Flow	50– 70 µL/h	50– 70 µL/h	Dual Chamber	PDMS	gelatin-methacrylate biomimetic membrane	76 × 26 mm	76 × 26 mm	Barrier	28
16	Flow	Rocking; + 7° and − 7° inclination every 8 min	Rocking; + 7° and − 7° inclination every 8 min	Three layer chamber	Polystyrene/ glass-bottom	No solid membrane; Collagen I+IV ECM gel	W-350 μm; H-220 μm	W-350 μm; H-220 μm	Barrier	29
17	Flow	20 µL/h	20 µL/h	Three layer chamber	PDMS	No solid membrane; Matrigel ECM gel	L-2 mm;W-350 µm; H-200 µm	L-2 mm;W-350 µm; H-200 µm	Barrier	30
18	Flow	Not specified	Not specified	Dual Chamber	PDMS	PET	Not mentioned	L-14 mm; W-4.5 mm	Barrier	31
19	Flow	100 µL/h	100 µL/h	Three layer chamber	PDMS	PC membrane	H-200;W-500	H-200;W-500	Barrier	33
20	Flow	100 µL/h	100 µL/h	Dual Chamber	PDMS	PC membrane	W-1 mm; L- 1.5 cm; H-135 μm	W-1 mm; L-1.5 cm; H-135 μm	Barrier	43
